# The cytoplasmic phosphate level has a central regulatory role in the phosphate starvation response of *Caulobacter crescentus*

**DOI:** 10.1101/2023.10.07.561339

**Authors:** Maria Billini, Tamara Hoffmann, Juliane Kühn, Erhard Bremer, Martin Thanbichler

## Abstract

In bacteria, the availability of environmental inorganic phosphate is typically sensed by the conserved PhoR-PhoB two-component signal transduction pathway, which is thought to use the flux through the PstSCAB phosphate transporter as a readout of the extracellular phosphate level to control phosphate-responsive genes. While the sensing of environmental phosphate is well-investigated, the regulatory effects of cytoplasmic phosphate are unclear. Here, we disentangle the physiological and transcriptional responses of *Caulobacter crescentus* to changes in the environmental and cytoplasmic phosphate levels by uncoupling phosphate uptake from the activity of the PstSCAB system, using an additional, heterologously produced phosphate transporter. This approach reveals a two-pronged response of *C. crescentus* to phosphate limitation, in which PhoR-PhoB signaling mostly facilitates the utilization of alternative phosphate sources, whereas the cytoplasmic phosphate level controls the morphological and physiological adaptation of cells to growth under global phosphate limitation. These findings open the door to a comprehensive understanding of phosphate signaling in bacteria.
