## Supplementary material for "The cytoplasmic phosphate level has a central regulatory role in the phosphate starvation response of *Caulobacter crescentus*": Data S2

### Sheet: Comparison of PhoB regulons
PhoB regulon (as identified in this study)		Present in the direct PhoB regulon		Members of the direct PhoB regulon defined by Lubin et al (2016) that are not part of the PhoB regulon identified in this study
Annotation	ORF	as defined by Lubin et al (2016)		ORF	Comment
hypothetical protein	CCNA_00169	yes		CCNA_00210	not regulated in our data (only in some comparisons)
TonB-dependent receptor	CCNA_00170	yes		CCNA_01896	cytoplasmic phosphate and PhoB dependent
type II secretion system protein G (GspG)	CCNA_00175	yes		CCNA_01220	not regulated significantly in our data (only ins some comparisons)
type II secretion system protein I (GspI)	CCNA_00177	yes		CCNA_01221	cytoplasmic phosphate and PhoB dependent
outer membrane protein	CCNA_00356			CCNA_03062	not regulated in our data (only in some comparisons)
TonB-dependent receptor	CCNA_00486			CCNA_01189	not regulated in our data (only ins some comparisons)
alkaline phosphatase	CCNA_00487			CCNA_01327	cytoplasmic phosphate and PhoB dependent
TonB-dependent receptor	CCNA_00598	yes		CCNA_03839	not regulated in our data (only in some comparisons)
TonB-dependent receptor	CCNA_00759	yes		CCNA_03455	not regulated in our data (only in some comparisons)
ring hydroxylating diooxygenase	CCNA_00774			CCNA_03619	not regulated in our data (only in some comparisons)
OAR protein precursor	CCNA_00776	yes		CCNA_00366	not regulated in our data (only in some comparisons)
phosphatidylglycerol glycosyltransferase	CCNA_00793	yes		CCNA_00367	not regulated in our data (only in some comparisons)
TonB-dependent receptor	CCNA_00858			CCNA_00368	not regulated in our data (only in some comparisons)
hypothetical protein	CCNA_00887			CCNA_00974	not regulated in our data (only in one comparisons)
hypothetical protein	CCNA_00905			CCNA_02420 (exbD)	not regulated in our data
TonB-dependent receptor	CCNA_01047	yes		CCNA_02421 (exbB)	not regulated in our data
phosphodiesterase I/nucleotide pyrophosphatase	CCNA_01336			CCNA_01155	not regulated in our data (only in one comparisons)
endopeptidase degP	CCNA_01341			CCNA_01738	not regulated in our data
3-phytase/6-phytase	CCNA_01353			CCNA_01868	not regulated in our data (only in some comparisons)
dTDP-glucose 4,6-dehydratase	CCNA_01439	yes		CCNA_01869	not regulated in our data (only in some comparisons)
D-fructose 1,6-bisphosphatase (EC 3.1.3.11)	CCNA_01449			CCNA_02035	potentially PhoB-dependent, did not fulfill the significance criteria in the comparison of ΔpstS and ΔpstSpitA vs. WTpitA
hypothetical protein	CCNA_01536			CCNA_02048	potentially PhoB-dependent, did not fulfill the significance criteria in the comparison of ΔpstSpitA vs. WTpitA and WT
phosphate ABC transporter substrate-binding protein, PhoT family (TC 3.A.1.7.1)	CCNA_01583	yes		CCNA_02910 (phoB)	excluded only because of the high FDR value in the comparison of ΔpstSpitA vs. WT
alkaline phosphatase	CCNA_01636	yes
phosphoserine phosphatase	CCNA_02001
TonB-dependent receptor	CCNA_02232	yes
hypothetical protein	CCNA_02308	yes
phosphohydrolase, MutT/nudix family protein	CCNA_02354
hypothetical protein	CCNA_02741
hypothetical protein	CCNA_02774
TonB-dependent receptor	CCNA_03019
hypothetical protein	CCNA_03020
non-hemolytic phospholipase C	CCNA_03126
diguanylate cyclase/phosphodiesterase	CCNA_03191	yes
glycerophosphoryl diester phosphodiesterase	CCNA_03276
glycerophosphoryl diester phosphodiesterase	CCNA_03381
hypothetical protein	CCNA_03439	yes
UDP-2,3-diacylglucosamine hydrolase	CCNA_03454	yes
transcriptional regulator, MarR family	CCNA_03791
NA	CCNA_R0153
phosphate regulon response regulator PhoB	phoB	yes
phosphate uptake regulator, PhoU	phoU	yes
phosphate ABC transporter membrane protein 2, PhoT family (TC 3.A.1.7.1)	pstA	yes
phosphate ABC transporter ATP-binding protein, PhoT family (TC 3.A.1.7.1)	pstB	yes
phosphate ABC transporter membrane protein 1, PhoT family (TC 3.A.1.7.1)	pstC	yes
type II secretion system protein D (GspD)	pulD	yes
type II secretion pathway protein E	pulE	yes
Genes regulated both by PhoB and the cytoplasmic phosphate level
Genes (also) regulated by the cytoplasmic phosphate level when PhoB is present that are members of the direct PhoB regulon as defined by Lubin et al (2016)
