## Supplementary material for "The cytoplasmic phosphate level has a central regulatory role in the phosphate starvation response of *Caulobacter crescentus*": Data S3

### Sheet: Gene ontology enrichment
GO terms enriched in severe cytoplasmic phosphate level in the presence of PhoB (163 genes)								GO terms enriched in PhoB regulon (47 genes)								GO terms enriched in moderate cytoplasmic phosphate level in the absence of PhoB (148 genes)								GO terms enriched in the core cytoplasmic phosphate depletion independent of PhoB (88 genes)
No.	GO ID	GO term	Annotated	Observed	Expected	p value		No.	GO ID	Term	Annotated	Observed	Expected	p value		No.	GO ID	GO term	Annotated	Observed	Expected	p value		No.	GO ID	GO term	Annotated	Observed	Expected	p value
1	GO:0098869	cellular oxidant detoxification	18	4	0.68	0.0039		1	GO:0006817	phosphate ion transport	5	5	0.05	3.6e-11		1	GO:0006355	regulation of DNA-templated transcriptio...	166	15	3.88	1.6e-06		1	GO:0019646	aerobic electron transport chain	3	2	0.06	0.0011
2	GO:0097237	cellular response to toxic substance	19	4	0.72	0.0048		2	GO:0015698	inorganic anion transport	18	5	0.17	2.9e-07		2	GO:1903506	regulation of nucleic acid-templated tra...	166	15	3.88	1.6e-06		2	GO:0022900	electron transport chain	47	5	0.93	0.0019
3	GO:1990748	cellular detoxification	19	4	0.72	0.0048		3	GO:0035435	phosphate ion transmembrane transport	3	3	0.03	6.7e-07		3	GO:0051252	regulation of RNA metabolic process	167	15	3.9	1.7e-06		3	GO:0006525	arginine metabolic process	16	3	0.32	0.0034
4	GO:0070887	cellular response to chemical stimulus	20	4	0.76	0.0058		4	GO:0015628	protein secretion by the type II secreti...	10	4	0.09	1e-06		4	GO:2001141	regulation of RNA biosynthetic process	167	15	3.9	1.7e-06		4	GO:0006527	arginine catabolic process	6	2	0.12	0.0055
5	GO:0098754	detoxification	21	4	0.8	0.007		5	GO:0098776	protein transport across the cell outer ...	10	4	0.09	1e-06		5	GO:0019219	regulation of nucleobase-containing comp...	169	15	3.95	2e-06		5	GO:0006520	amino acid metabolic process	155	8	3.08	0.0089
6	GO:0042274	ribosomal small subunit biogenesis	4	2	0.15	0.0081		6	GO:0071806	protein transmembrane transport	23	4	0.21	4.1e-05		6	GO:0006351	DNA-templated transcription	172	15	4.02	2.5e-06		6	GO:0009065	glutamine family amino acid catabolic pr...	8	2	0.16	0.0099
7	GO:0009636	response to toxic substance	23	4	0.87	0.0097		7	GO:0009306	protein secretion	24	4	0.22	4.8e-05		7	GO:0097659	nucleic acid-templated transcription	172	15	4.02	2.5e-06		7	GO:0006091	generation of precursor metabolites and ...	80	5	1.59	0.0188
8	GO:0006094	gluconeogenesis	7	2	0.27	0.0264		8	GO:0035592	establishment of protein localization to...	24	4	0.22	4.8e-05		8	GO:0009889	regulation of biosynthetic process	173	15	4.04	2.7e-06		8	GO:0006119	oxidative phosphorylation	11	2	0.22	0.0188
9	GO:0019319	hexose biosynthetic process	7	2	0.27	0.0264		9	GO:0071692	protein localization to extracellular re...	24	4	0.22	4.8e-05		9	GO:0010556	regulation of macromolecule biosynthetic...	173	15	4.04	2.7e-06		9	GO:0015835	peptidoglycan transport	1	1	0.02	0.0199
10	GO:0030163	protein catabolic process	7	2	0.27	0.0264		10	GO:0032940	secretion by cell	25	4	0.23	5.7e-05		10	GO:0031326	regulation of cellular biosynthetic proc...	173	15	4.04	2.7e-06		10	GO:0015836	lipid-linked peptidoglycan transport	1	1	0.02	0.0199
11	GO:0046364	monosaccharide biosynthetic process	8	2	0.3	0.0343		11	GO:0046903	secretion	25	4	0.23	5.7e-05		11	GO:0032774	RNA biosynthetic process	175	15	4.09	3.2e-06		11	GO:0009060	aerobic respiration	30	3	0.6	0.0202
12	GO:0000715	nucleotide-excision repair, DNA damage r...	1	1	0.04	0.038		12	GO:0140352	export from cell	27	4	0.25	7.9e-05		12	GO:0010468	regulation of gene expression	176	15	4.11	3.4e-06		12	GO:0022904	respiratory electron transport chain	12	2	0.24	0.0223
13	GO:0000716	transcription-coupled nucleotide-excisio...	1	1	0.04	0.038		13	GO:0006810	transport	252	9	2.36	0.00013		13	GO:0031323	regulation of cellular metabolic process	177	15	4.14	3.7e-06		13	GO:0015980	energy derivation by oxidation of organi...	35	3	0.7	0.0304
14	GO:0006283	transcription-coupled nucleotide-excisio...	1	1	0.04	0.038		14	GO:0051179	localization	254	9	2.37	0.00013		14	GO:0051171	regulation of nitrogen compound metaboli...	177	15	4.14	3.7e-06		14	GO:0045333	cellular respiration	35	3	0.7	0.0304
15	GO:0006511	ubiquitin-dependent protein catabolic pr...	1	1	0.04	0.038		15	GO:0051234	establishment of localization	254	9	2.37	0.00013		15	GO:0080090	regulation of primary metabolic process	178	15	4.16	3.9e-06		15	GO:0043648	dicarboxylic acid metabolic process	37	3	0.73	0.0351
16	GO:0006572	tyrosine catabolic process	1	1	0.04	0.038		16	GO:0098661	inorganic anion transmembrane transport	12	3	0.11	0.00014		16	GO:0060255	regulation of macromolecule metabolic pr...	180	15	4.21	4.6e-06		16	GO:0018106	peptidyl-histidine phosphorylation	64	4	1.27	0.0355
17	GO:0006797	polyphosphate metabolic process	1	1	0.04	0.038		17	GO:0055085	transmembrane transport	207	8	1.93	0.00022		17	GO:0019222	regulation of metabolic process	183	15	4.28	5.6e-06		17	GO:0018202	peptidyl-histidine modification	64	4	1.27	0.0355
18	GO:0006799	polyphosphate biosynthetic process	1	1	0.04	0.038		18	GO:0015031	protein transport	46	4	0.43	0.00066		18	GO:0006139	nucleobase-containing compound metabolic...	490	25	11.45	6.6e-06		18	GO:0006468	protein phosphorylation	65	4	1.29	0.0373
19	GO:0009696	salicylic acid metabolic process	1	1	0.04	0.038		19	GO:0008104	protein localization	48	4	0.45	0.00077		19	GO:0046483	heterocycle metabolic process	559	26	13.06	2.2e-05		19	GO:0000096	sulfur amino acid metabolic process	16	2	0.32	0.0386
20	GO:0009697	salicylic acid biosynthetic process	1	1	0.04	0.038		20	GO:0045184	establishment of protein localization	48	4	0.45	0.00077		20	GO:0016070	RNA metabolic process	270	17	6.31	4e-05		20	GO:0043650	dicarboxylic acid biosynthetic process	19	2	0.38	0.053
21	GO:0015748	organophosphate ester transport	1	1	0.04	0.038		21	GO:0070727	cellular macromolecule localization	48	4	0.45	0.00077		21	GO:1901360	organic cyclic compound metabolic proces...	579	26	13.53	4.5e-05		21	GO:1901606	alpha-amino acid catabolic process	19	2	0.38	0.053
22	GO:0015914	phospholipid transport	1	1	0.04	0.038		22	GO:0033036	macromolecule localization	52	4	0.49	0.00105		22	GO:0034654	nucleobase-containing compound biosynthe...	276	17	6.45	5.4e-05		22	GO:0009064	glutamine family amino acid metabolic pr...	44	3	0.87	0.0545
23	GO:0016598	protein arginylation	1	1	0.04	0.038		23	GO:0051641	cellular localization	52	4	0.49	0.00105		23	GO:0034641	cellular nitrogen compound metabolic pro...	634	27	14.81	7.5e-05		23	GO:1901605	alpha-amino acid metabolic process	107	5	2.12	0.0566
24	GO:0019941	modification-dependent protein catabolic...	1	1	0.04	0.038		24	GO:0071705	nitrogen compound transport	83	4	0.78	0.00598		24	GO:0006725	cellular aromatic compound metabolic pro...	567	25	13.25	0.00011		24	GO:0009092	homoserine metabolic process	3	1	0.06	0.0584
25	GO:0030490	maturation of SSU-rRNA	1	1	0.04	0.038		25	GO:0006629	lipid metabolic process	84	4	0.79	0.00625		25	GO:0090304	nucleic acid metabolic process	359	19	8.39	0.00014		25	GO:0019346	transsulfuration	3	1	0.06	0.0584
26	GO:0043161	proteasome-mediated ubiquitin-dependent ...	1	1	0.04	0.038		26	GO:0071702	organic substance transport	90	4	0.84	0.00799		26	GO:0018130	heterocycle biosynthetic process	339	18	7.92	0.00022		26	GO:0050667	homocysteine metabolic process	3	1	0.06	0.0584
27	GO:0043632	modification-dependent macromolecule cat...	1	1	0.04	0.038		27	GO:0010563	negative regulation of phosphorus metabo...	1	1	0.01	0.00935		27	GO:1901362	organic cyclic compound biosynthetic pro...	351	18	8.2	0.00035		27	GO:0071265	L-methionine biosynthetic process	3	1	0.06	0.0584
28	GO:0046189	phenol-containing compound biosynthetic ...	1	1	0.04	0.038		28	GO:0010966	regulation of phosphate transport	1	1	0.01	0.00935		28	GO:0050794	regulation of cellular process	291	16	6.8	0.00041		28	GO:0071266	'de novo' L-methionine biosynthetic proc...	3	1	0.06	0.0584
29	GO:0070929	trans-translation	1	1	0.04	0.038		29	GO:0019220	regulation of phosphate metabolic proces...	1	1	0.01	0.00935		29	GO:0019438	aromatic compound biosynthetic process	333	17	7.78	0.00061		29	GO:0018193	peptidyl-amino acid modification	77	4	1.53	0.063
30	GO:0071596	ubiquitin-dependent protein catabolic pr...	1	1	0.04	0.038		30	GO:0030643	intracellular phosphate ion homeostasis	1	1	0.01	0.00935		30	GO:0050789	regulation of biological process	320	16	7.48	0.00123		30	GO:0009072	aromatic amino acid metabolic process	21	2	0.42	0.0635
31	GO:0072488	ammonium transmembrane transport	1	1	0.04	0.038		31	GO:0032879	regulation of localization	1	1	0.01	0.00935		31	GO:0045892	negative regulation of DNA-templated tra...	10	3	0.23	0.00127		31	GO:1901565	organonitrogen compound catabolic proces...	47	3	0.93	0.064
32	GO:0006006	glucose metabolic process	9	2	0.34	0.043		32	GO:0034762	regulation of transmembrane transport	1	1	0.01	0.00935		32	GO:0045934	negative regulation of nucleobase-contai...	10	3	0.23	0.00127		32	GO:0006105	succinate metabolic process	4	1	0.08	0.0772
33	GO:0016042	lipid catabolic process	10	2	0.38	0.0525		33	GO:0034763	negative regulation of transmembrane tra...	1	1	0.01	0.00935		33	GO:0051253	negative regulation of RNA metabolic pro...	10	3	0.23	0.00127		33	GO:0019544	arginine catabolic process to glutamate	4	1	0.08	0.0772
34	GO:0043170	macromolecule metabolic process	699	33	26.54	0.0634		34	GO:0045936	negative regulation of phosphate metabol...	1	1	0.01	0.00935		34	GO:1902679	negative regulation of RNA biosynthetic ...	10	3	0.23	0.00127		34	GO:0019545	arginine catabolic process to succinate	4	1	0.08	0.0772
35	GO:0006065	UDP-glucuronate biosynthetic process	2	1	0.08	0.0745		35	GO:0051049	regulation of transport	1	1	0.01	0.00935		35	GO:1903507	negative regulation of nucleic acid-temp...	10	3	0.23	0.00127		35	GO:0042274	ribosomal small subunit biogenesis	4	1	0.08	0.0772
36	GO:0006270	DNA replication initiation	2	1	0.08	0.0745		36	GO:0051051	negative regulation of transport	1	1	0.01	0.00935		36	GO:0065007	biological regulation	329	16	7.69	0.00168		36	GO:0009057	macromolecule catabolic process	24	2	0.48	0.0805
37	GO:0006275	regulation of DNA replication	2	1	0.08	0.0745		37	GO:0051174	regulation of phosphorus metabolic proce...	1	1	0.01	0.00935		37	GO:0009890	negative regulation of biosynthetic proc...	12	3	0.28	0.00225		37	GO:0008652	amino acid biosynthetic process	84	4	1.67	0.0816
38	GO:0006559	L-phenylalanine catabolic process	2	1	0.08	0.0745		38	GO:0055062	phosphate ion homeostasis	1	1	0.01	0.00935		38	GO:0010558	negative regulation of macromolecule bio...	12	3	0.28	0.00225		38	GO:0009063	amino acid catabolic process	26	2	0.52	0.0925
39	GO:0006869	lipid transport	2	1	0.08	0.0745		39	GO:1903795	regulation of inorganic anion transmembr...	1	1	0.01	0.00935		39	GO:0031327	negative regulation of cellular biosynth...	12	3	0.28	0.00225		39	GO:0006771	riboflavin metabolic process	5	1	0.1	0.0955
40	GO:0010498	proteasomal protein catabolic process	2	1	0.08	0.0745		40	GO:1903796	negative regulation of inorganic anion t...	1	1	0.01	0.00935		40	GO:0051172	negative regulation of nitrogen compound...	12	3	0.28	0.00225		40	GO:0009231	riboflavin biosynthetic process	5	1	0.1	0.0955
41	GO:0010876	lipid localization	2	1	0.08	0.0745		41	GO:2000185	regulation of phosphate transmembrane tr...	1	1	0.01	0.00935		41	GO:0044271	cellular nitrogen compound biosynthetic ...	443	19	10.35	0.00235		41	GO:0042726	flavin-containing compound metabolic pro...	5	1	0.1	0.0955
42	GO:0015846	polyamine transport	2	1	0.08	0.0745		42	GO:2000186	negative regulation of phosphate transme...	1	1	0.01	0.00935		42	GO:0031324	negative regulation of cellular metaboli...	13	3	0.3	0.00287		42	GO:0042727	flavin-containing compound biosynthetic ...	5	1	0.1	0.0955
43	GO:0015988	energy coupled proton transmembrane tran...	2	1	0.08	0.0745		43	GO:0098660	inorganic ion transmembrane transport	53	3	0.5	0.0118		43	GO:0006167	AMP biosynthetic process	4	2	0.09	0.0031		43	GO:1902600	proton transmembrane transport	27	2	0.54	0.0987
44	GO:0015990	electron transport coupled proton transp...	2	1	0.08	0.0745		44	GO:0006820	monoatomic anion transport	6	1	0.06	0.05486		44	GO:0046033	AMP metabolic process	4	2	0.09	0.0031		44	GO:0019752	carboxylic acid metabolic process	244	8	4.85	0.099
45	GO:0032261	purine nucleotide salvage	2	1	0.08	0.0745		45	GO:0098656	monoatomic anion transmembrane transport	6	1	0.06	0.05486		45	GO:0010605	negative regulation of macromolecule met...	15	3	0.35	0.00443		45	GO:0043436	oxoacid metabolic process	250	8	4.96	0.1105
46	GO:0042618	poly-hydroxybutyrate metabolic process	2	1	0.08	0.0745		46	GO:0006094	gluconeogenesis	7	1	0.07	0.06372		46	GO:0009892	negative regulation of metabolic process	16	3	0.37	0.00536		46	GO:0036211	protein modification process	94	4	1.87	0.1122
47	GO:0042619	poly-hydroxybutyrate biosynthetic proces...	2	1	0.08	0.0745		47	GO:0019319	hexose biosynthetic process	7	1	0.07	0.06372		47	GO:0048523	negative regulation of cellular process	16	3	0.37	0.00536		47	GO:0006082	organic acid metabolic process	251	8	4.98	0.1125
48	GO:0044209	AMP salvage	2	1	0.08	0.0745		48	GO:0046364	monosaccharide biosynthetic process	8	1	0.07	0.07251		48	GO:0009059	macromolecule biosynthetic process	336	15	7.85	0.00603		48	GO:0006401	RNA catabolic process	6	1	0.12	0.1136
49	GO:0046398	UDP-glucuronate metabolic process	2	1	0.08	0.0745		49	GO:0055082	intracellular chemical homeostasis	8	1	0.07	0.07251		49	GO:0048519	negative regulation of biological proces...	18	3	0.42	0.00756		49	GO:0009088	threonine biosynthetic process	6	1	0.12	0.1136
50	GO:0051052	regulation of DNA metabolic process	2	1	0.08	0.0745		50	GO:0098771	inorganic ion homeostasis	8	1	0.07	0.07251		50	GO:0006807	nitrogen compound metabolic process	996	31	23.27	0.00797		50	GO:0019877	diaminopimelate biosynthetic process	6	1	0.12	0.1136
